# Regionalization, constraints, and the ancestral ossification patterns in the vertebral column of amniotes

**DOI:** 10.1101/2021.09.23.461462

**Authors:** Antoine Verrière, Nadia B. Fröbisch, Jörg Fröbisch

## Abstract

The development of the vertebral column has been studied extensively in modern amniotes, yet many aspects of its evolutionary history remain enigmatic. Here we expand the existing data on four major vertebral developmental patterns in amniotes based on exceptionally well-preserved specimens of the early Permian mesosaurid reptile *Stereosternum:* (i) centrum ossification, (ii) neural arch ossification, (iii) neural arch fusion, and (iv) neurocentral fusion. We retrace the evolutionary history of each pattern and reconstruct the ancestral condition in amniotes. Despite 300 million years of evolutionary history, vertebral development patterns show a surprisingly stability in amniotes since their common ancestor. We propose that this conservatism may be linked to constraints posed by underlying developmental processes across amniotes. However, we also point out that mammals and birds differ more strongly from the ancestral condition than other clades, which might be linked to a stronger regionalization of the column in these two clades.
