## Supplementary Dataset 1 for "Regionalization, constraints, and the ancestral ossification patterns in the vertebral column of amniotes": ages.csv

Genus	FAD	LAD
Anas	23.03	0
Somateria	5.333	0
Cairina	0.126	0
Chauna	0	0
Vegavis	70.6	66
Coturnix	7.246	0
Gallus	13.82	0
Phasianus	30.8	0
Meleagris	7.246	0
Waimanu	61.6	59.2
Pulchrapollia	56	47.8
Taeniopygia	0	0
Grus	48.6	0
Charadrius	4.9	0
Turnipax	33.9	28.1
Sterna	4.9	0
Dromaius	15.97	0
Rhea	23.03	0
Lithornis	61.7	47.8
Struthio	23.03	0
Confuciusornis	130	113
Archaeopteryx	152.1	125.45
Velociraptor	100.5	66
Nqwebasaurus	145	132.9
Dilong	130	122.46
Tanycolagreus	157.3	145
Allosaurus	163.5	89.3
Eustreptospondylus	164.7	161.2
Herrerasaurus	237	201.3
Unaysaurus	228	208.5
Vulcanodon	199.3	182.7
Haplocanthosaurus	157.3	145
Camarasaurus	163.5	93.9
Brachiosaurus	161.2	145
Bonitasaura	86.3	70.6
Dryosaurus	161.2	145
Wannanosaurus	70.6	66
Montanoceratops	70.6	66
Hypsilophodon	145	100.5
Heterodontosaurus	201.3	182.7
Pisanosaurus	237	228
Eudimorphodon	215.56	201.3
Aetosaurus	228	208.5
Alligator	66	0
Euparkeria	247.2	242
Proterosuchus	252.17	247.2
Iguana	0.126	0
Uquiasaurus	3.6	2.588
Callisaurus	0.126	0
Uta	1.8	0
Ctenomastax	83.6	72.1
Agama	28.1	0
Huehuecuetzpalli	113	100.5
Gobiderma	83.6	70.6
Varanus	23.03	0
Python	23.03	0
Coniophis	105.3	33.9
Amphisbaena	2.588	0
Spathorhyncus	0	0
Lacerta	33.9	0
Zootoca	3.2	0
Paramacellodus	167.7	100.5
Scincus	0	0
Chalcides	16.9	0
Tepexisaurus	113	100.5
Xantusia	4.9	0
Cyrtodactylus	0	0
Bharatagama	182.7	170.3
Dibamus	0	0
Diphydontosaurus	228	201.3
Sphenodon	19	0.0117
Youngina	259.9	252.17
Apalone	50.3	0
Pelodiscus	5.333	0
Cycloderma	23.03	0
Lindholmemys	100.5	70.6
Macrochelys	23.03	0
Teneremys	125	100.5
Caribemys	164.8	163.5
Proganochelys	228	201.3
Petrolacosaurus	305.9	303.4
Stereosternum	290.1	279.3
Bos	15.97	0
Capra	15.97	0
Pseudoeotragus	15.97	13.65
Himalayacetus	56	47.8
Sus	23.03	0
Sifrhippus	56	47.8
Adunator	63.3	50.3
Talpa	23.03	0
Mogera	0.781	0.0117
Plesiadapis	63.3	47.8
Homo	7.246	0
Mus	8.7	0
Karnimata	11.62	5.333
Rattus	5.333	0
Meriones	5.333	0
Paramys	56.8	33.9
Birbalomys	55.8	37.2
Cryptomys	7.246	0
Mimotona	66	55.8
Oryctolagus	11.608	0
Bradypus	0.0117	0
Riostegotherium	58.7	41.3
Dasypus	9	0
Eritherium	59.2	56
Loxodonta	23.03	0
Juramaia	167.7	150.8
Petaurus	2.588	0
Macropus	5.333	0
Phalanger	3.6	2.588
Phascolarctos	7.246	0
Dasyurus	5.333	0
Sminthopsis	5.333	0
Woodburnodon	59	47.8
Didelphis	11.62	0
Djarthia	56	47.8
Caenolestes	0	0
Vincelestes	129.4	122.46
Obdurodon	28.4	2.588
Tachyglossus	2.588	0
Morganucodon	208.5	164.7
Probainognathus	242	228
Thrinaxodon	252.17	247.2
Emydorhinus	259.9	252.17
Dimetrodon	298.9	268
Archaeothyris	314.6	306.95
Ophiacodon	303.7	268
Micromelerpeton	303.7	295
