## Supplementary Dataset 1 for "Regionalization, constraints, and the ancestral ossification patterns in the vertebral column of amniotes": loci.csv

	pco_C	pco_T	pco_L	pco_S	pco_Ca	nao_C	nao_T	nao_L	nao_S	nao_Ca	naf_C	naf_T	naf_L	naf_S	naf_Ca	ncf_C	ncf_T	ncf_L	ncf_S	ncf_Ca
Adunator	?	?	?	?	?	?	?	?	?	?	?	?	?	?	?	?	?	?	?	?
Aetosaurus	?	?	?	?	?	?	?	?	?	?	?	?	?	?	?	0	0	0	0	1
Agama	?	?	?	?	?	?	?	?	?	?	?	?	?	?	?	?	?	?	?	?
Alligator	1	0	0	0	0	1	0	0	0	0	1	0	0	0	0	0	0	0	0	1
Allosaurus	?	?	?	?	?	?	?	?	?	?	?	?	?	?	?	0	0	0	0	1
Amphisbaena	1	0	0	0	0	1	0	0	0	0	?	?	?	?	?	?	?	?	?	?
Anas	1	0	0	0	0	1	0	0	0	0	?	?	?	?	?	1	0	0	0	0
Apalone	1	0	0	0	0	1	0	0	0	0	?	?	?	?	?	?	?	?	?	?
Archaeopteryx	?	?	?	?	?	?	?	?	?	?	?	?	?	?	?	?	?	?	?	?
Archaeothyris	?	?	?	?	?	?	?	?	?	?	?	?	?	?	?	?	?	?	?	?
Bharatagama	?	?	?	?	?	?	?	?	?	?	?	?	?	?	?	?	?	?	?	?
Birbalomys	?	?	?	?	?	?	?	?	?	?	?	?	?	?	?	?	?	?	?	?
Bonitasaura	?	?	?	?	?	?	?	?	?	?	?	?	?	?	?	0	0	0	0	1
Bos	0	1	0	0	0	1	1	1	0	0	1	0	0	0	0	0	0	0	0	1
Brachiosaurus	?	?	?	?	?	?	?	?	?	?	?	?	?	?	?	?	?	?	?	?
Bradypus	0	1	0	0	0	1	1	0	0	0	1	0	0	0	0	1	0	0	0	1
Caenolestes	?	?	?	?	?	?	?	?	?	?	?	?	?	?	?	?	?	?	?	?
Cairina	1	0	0	0	0	1	0	0	0	0	?	?	?	?	?	1	0	0	0	0
Callisaurus	?	?	?	?	?	?	?	?	?	?	1	0	0	0	0	0	0	0	0	1
Camarasaurus	?	?	?	?	?	?	?	?	?	?	?	?	?	?	?	1	0	0	0	1
Capra	0	1	0	0	0	1	1	1	0	0	?	?	?	?	?	?	?	?	?	?
Caribemys	?	?	?	?	?	?	?	?	?	?	?	?	?	?	?	?	?	?	?	?
Chalcides	1	0	0	0	0	1	0	0	0	0	1	0	0	0	0	?	?	?	?	?
Charadrius	?	?	?	?	?	?	?	?	?	?	?	?	?	?	?	?	?	?	?	?
Chauna	?	?	?	?	?	?	?	?	?	?	?	?	?	?	?	?	?	?	?	?
Confuciusornis	?	?	?	?	?	?	?	?	?	?	?	?	?	?	?	?	?	?	?	?
Coniophis	?	?	?	?	?	?	?	?	?	?	?	?	?	?	?	?	?	?	?	?
Coturnix	1	1	0	0	0	1	0	0	0	0	?	?	?	?	?	1	0	0	0	0
Cryptomys	0	1	0	0	0	1	1	0	0	0	?	?	?	?	?	?	?	?	?	?
Ctenomastax	?	?	?	?	?	?	?	?	?	?	?	?	?	?	?	?	?	?	?	?
Cycloderma	?	?	?	?	?	?	?	?	?	?	?	?	?	?	?	?	?	?	?	?
Cyrtodactylus	1	0	0	0	0	1	0	0	0	0	?	?	?	?	?	1	0	0	0	0
Dasypus	0	1	0	0	0	1	1	1	0	0	?	?	?	?	?	0	0	0	0	1
Dasyurus	0	1	0	0	0	1	0	0	0	0	?	?	?	?	?	?	?	?	?	?
Dibamus	?	?	?	?	?	?	?	?	?	?	?	?	?	?	?	?	?	?	?	?
Didelphis	1	1	1	0	0	1	1	0	0	0	0	0	0	0	1	?	?	?	?	?
Dilong	?	?	?	?	?	?	?	?	?	?	?	?	?	?	?	1	0	0	0	1
Dimetrodon	?	?	?	?	?	?	?	?	?	?	?	?	?	?	?	?	?	?	?	?
Diphydontosaurus	?	?	?	?	?	?	?	?	?	?	?	?	?	?	?	?	?	?	?	?
Djarthia	?	?	?	?	?	?	?	?	?	?	?	?	?	?	?	?	?	?	?	?
Dromaius	1	1	0	0	0	1	0	0	0	0	?	?	?	?	?	1	0	0	0	0
Dryosaurus	?	?	?	?	?	?	?	?	?	?	?	?	?	?	?	0	0	0	0	1
Emydorhinus	?	?	?	?	?	?	?	?	?	?	?	?	?	?	?	0	0	0	0	1
Eritherium	?	?	?	?	?	?	?	?	?	?	?	?	?	?	?	?	?	?	?	?
Eudimorphodon	?	?	?	?	?	?	?	?	?	?	?	?	?	?	?	?	?	?	?	?
Euparkeria	?	?	?	?	?	?	?	?	?	?	?	?	?	?	?	?	?	?	?	?
Eustreptospondylus	?	?	?	?	?	?	?	?	?	?	?	?	?	?	?	0	0	0	0	1
Gallus	1	1	0	0	0	?	?	?	?	?	?	?	?	?	?	?	?	?	?	?
Gobiderma	?	?	?	?	?	?	?	?	?	?	?	?	?	?	?	?	?	?	?	?
Grus	?	?	?	?	?	?	?	?	?	?	?	?	?	?	?	?	?	?	?	?
Haplocanthosaurus	?	?	?	?	?	?	?	?	?	?	?	?	?	?	?	0	0	0	0	1
Herrerasaurus	?	?	?	?	?	?	?	?	?	?	?	?	?	?	?	?	?	?	?	?
Heterodontosaurus	?	?	?	?	?	?	?	?	?	?	?	?	?	?	?	?	?	?	?	?
Himalayacetus	?	?	?	?	?	?	?	?	?	?	?	?	?	?	?	?	?	?	?	?
Homo	0	1	0	0	0	1	1	1	0	0	1	0	0	0	0	0	1	1	0	0
Huehuecuetzpalli	?	?	?	?	?	?	?	?	?	?	?	?	?	?	?	?	?	?	?	?
Hypsilophodon	?	?	?	?	?	?	?	?	?	?	?	?	?	?	?	0	0	0	0	1
Iguana	?	?	?	?	?	?	?	?	?	?	?	?	?	?	?	?	?	?	?	?
Juramaia	?	?	?	?	?	?	?	?	?	?	?	?	?	?	?	?	?	?	?	?
Karnimata	?	?	?	?	?	?	?	?	?	?	?	?	?	?	?	?	?	?	?	?
Lacerta	1	0	0	0	0	1	0	0	0	0	0	0	0	0	1	?	?	?	?	?
Lindholmemys	?	?	?	?	?	?	?	?	?	?	?	?	?	?	?	?	?	?	?	?
Lithornis	?	?	?	?	?	?	?	?	?	?	?	?	?	?	?	?	?	?	?	?
Loxodonta	0	1	0	0	0	1	1	0	0	0	?	?	?	?	?	?	?	?	?	?
Macrochelys	1	0	0	0	0	1	0	0	0	0	?	?	?	?	?	?	?	?	?	?
Macropus	0	1	0	0	0	1	0	0	0	0	?	?	?	?	?	?	?	?	?	?
Meleagris	1	0	0	0	0	1	0	0	0	0	?	?	?	?	?	1	0	0	0	0
Meriones	0	1	0	0	0	1	1	0	0	0	?	?	?	?	?	?	?	?	?	?
Micromelerpeton	0	1	0	0	0	1	0	0	0	0	?	?	?	?	?	0	0	0	0	0
Mimotona	?	?	?	?	?	?	?	?	?	?	?	?	?	?	?	?	?	?	?	?
Mogera	0	0	1	1	0	1	1	0	0	0	?	?	?	?	?	?	?	?	?	?
Montanoceratops	?	?	?	?	?	?	?	?	?	?	?	?	?	?	?	1	0	0	0	0
Morganucodon	?	?	?	?	?	?	?	?	?	?	?	?	?	?	?	?	?	?	?	?
Mus	0	1	0	0	0	1	1	0	0	0	0	0	0	0	1	0	0	0	1	0
Nqwebasaurus	?	?	?	?	?	?	?	?	?	?	?	?	?	?	?	1	0	0	0	0
Obdurodon_	?	?	?	?	?	?	?	?	?	?	?	?	?	?	?	?	?	?	?	?
Ophiacodon	?	?	?	?	?	?	?	?	?	?	?	?	?	?	?	?	?	?	?	?
Oryctolagus	1	1	1	0	0	1	1	0	0	0	0	0	0	0	1	0	0	0	1	0
Paramacellodus	?	?	?	?	?	?	?	?	?	?	?	?	?	?	?	?	?	?	?	?
Paramys	?	?	?	?	?	?	?	?	?	?	?	?	?	?	?	?	?	?	?	?
Pelodiscus	1	0	0	0	0	1	0	0	0	0	?	?	?	?	?	?	?	?	?	?
Petaurus	0	1	0	0	0	1	0	0	0	0	?	?	?	?	?	?	?	?	?	?
Petrolacosaurus	?	?	?	?	?	?	?	?	?	?	?	?	?	?	?	?	?	?	?	?
Phalanger	?	?	?	?	?	?	?	?	?	?	?	?	?	?	?	1	0	0	0	1
Phascolarctos	?	?	?	?	?	?	?	?	?	?	?	?	?	?	?	1	0	0	0	1
Phasianus	?	?	?	?	?	?	?	?	?	?	1	0	0	0	0	1	0	0	0	0
Pisanosaurus	?	?	?	?	?	?	?	?	?	?	?	?	?	?	?	?	?	?	?	?
Plesiadapis	?	?	?	?	?	?	?	?	?	?	?	?	?	?	?	?	?	?	?	?
Probainognathus	?	?	?	?	?	?	?	?	?	?	?	?	?	?	?	?	?	?	?	?
Proganochelys	?	?	?	?	?	?	?	?	?	?	?	?	?	?	?	?	?	?	?	?
Proterosuchus	?	?	?	?	?	?	?	?	?	?	?	?	?	?	?	?	?	?	?	?
Pseudoeotragus	?	?	?	?	?	?	?	?	?	?	?	?	?	?	?	?	?	?	?	?
Pulchrapollia	?	?	?	?	?	?	?	?	?	?	?	?	?	?	?	?	?	?	?	?
Python	?	?	?	?	?	?	?	?	?	?	?	?	?	?	?	?	?	?	?	?
Rattus	0	1	0	0	0	1	1	0	0	0	0	0	0	0	1	0	0	0	1	0
Rhea	1	1	0	0	0	1	0	0	0	0	?	?	?	?	?	1	0	0	0	0
Riostegotherium	?	?	?	?	?	?	?	?	?	?	?	?	?	?	?	?	?	?	?	?
Scincus	?	?	?	?	?	?	?	?	?	?	?	?	?	?	?	?	?	?	?	?
Sifrhippus	?	?	?	?	?	?	?	?	?	?	?	?	?	?	?	?	?	?	?	?
Sminthopsis	?	?	?	?	?	1	1	0	0	0	0	0	0	0	1	0	0	0	0	1
Somateria	1	0	0	0	0	1	0	0	0	0	?	?	?	?	?	1	0	0	0	0
Spathorhyncus	?	?	?	?	?	?	?	?	?	?	?	?	?	?	?	?	?	?	?	?
Sphenodon	?	?	?	?	?	?	?	?	?	?	?	?	?	?	?	?	?	?	?	?
Stereosternum	1	0	0	0	0	1	0	0	0	0	1	0	0	0	0	0	0	0	0	1
Sterna	1	1	0	0	0	1	0	0	0	0	1	0	0	0	0	1	0	0	0	0
Struthio	1	1	0	0	0	1	0	0	0	0	?	?	?	?	?	1	0	0	0	0
Sus	1	1	0	0	0	1	1	0	0	0	?	?	?	?	?	?	?	?	?	?
Tachyglossus	1	1	0	0	0	1	1	0	0	0	?	?	?	?	?	1	0	0	0	1
Taeniopygia	1	0	0	0	0	1	0	0	0	0	?	?	?	?	?	1	0	0	0	0
Talpa	0	0	1	1	0	1	1	0	0	0	?	?	?	?	?	?	?	?	?	?
Tanycolagreus	?	?	?	?	?	?	?	?	?	?	?	?	?	?	?	0	0	0	0	1
Teneremys	?	?	?	?	?	?	?	?	?	?	?	?	?	?	?	?	?	?	?	?
Tepexisaurus	?	?	?	?	?	?	?	?	?	?	?	?	?	?	?	?	?	?	?	?
Thrinaxodon	?	?	?	?	?	?	?	?	?	?	?	?	?	?	?	?	?	?	?	?
Turnipax	?	?	?	?	?	?	?	?	?	?	?	?	?	?	?	?	?	?	?	?
Unaysaurus	?	?	?	?	?	?	?	?	?	?	?	?	?	?	?	0	0	0	0	1
Uquiasaurus	?	?	?	?	?	?	?	?	?	?	?	?	?	?	?	?	?	?	?	?
Uta	?	?	?	?	?	?	?	?	?	?	0	0	0	0	1	0	0	0	0	1
Varanus	?	?	?	?	?	?	?	?	?	?	?	?	?	?	?	?	?	?	?	?
Vegavis	?	?	?	?	?	?	?	?	?	?	?	?	?	?	?	?	?	?	?	?
Velociraptor	?	?	?	?	?	?	?	?	?	?	?	?	?	?	?	?	?	?	?	?
Vincelestes	?	?	?	?	?	?	?	?	?	?	?	?	?	?	?	?	?	?	?	?
Vulcanodon	?	?	?	?	?	?	?	?	?	?	?	?	?	?	?	?	?	?	?	?
Waimanu	?	?	?	?	?	?	?	?	?	?	?	?	?	?	?	?	?	?	?	?
Wannanosaurus	?	?	?	?	?	?	?	?	?	?	?	?	?	?	?	?	?	?	?	?
Woodburnodon	?	?	?	?	?	?	?	?	?	?	?	?	?	?	?	?	?	?	?	?
Xantusia	?	?	?	?	?	?	?	?	?	?	0	0	0	0	1	0	0	0	0	1
Youngina	?	?	?	?	?	?	?	?	?	?	?	?	?	?	?	?	?	?	?	?
Zootoca	1	0	0	0	0	1	0	0	0	0	?	?	?	?	?	1	0	0	0	0
